# A single-nucleus multiome analysis of transcriptome and chromatin accessibility reveals cell-type-specific immune modulation for chronic cannabis use among people with HIV infection

**DOI:** 10.64898/2026.02.26.708082

**Authors:** Mingrui Li, Kesava Asam, Xiaoke Duan, Grier P. Page, Ying Hu, Claudia Martinez, Mardge H. Cohen, Nancie M. Archin, Amir Valizadeh, Dana B. Hancock, Eric Johnson, Bradley E Aouizerat, Ke Xu

**Author notes:** **Corresponding address to: Ke Xu, MD, PhD** Professor of Psychiatry Yale School of Medicine Connecticut VA Healthcare, Biomedical Informatics and Data Science 300 George st, Suite 901, New Haven, CT 06511.

## Abstract

As cannabis use continues to rise among people with HIV (PWH), understanding its impact on immune function in this population is becoming increasingly important. To provide new insights on how cannabis modulates immune function, we analyzed single-nucleus multi-omic profiles of peripheral blood mononuclear cells (PBMCs) from PWH to characterize the changes in gene expression and chromatin accessibility associated with chronic cannabis exposure. We identified numerous differentially expressed genes (DEGs) between cannabis users and non-users in each cell type, approximately half of which were unique to individual cell types. Changes in pro- and anti-inflammatory gene expression associated with cannabis use are dependent on cell lineage and type. We identified hundreds of differential chromatin accessibility regions in each cell type, including *cis*-regulatory elements correlated with cell-type-dependent DEGs (e.g. *NFKBIA* in CD4+ T cells and *CCL3L1* in classical monocytes). Multiple cannabis-associated transcription factors (e.g., *NFKB1, FOS*, and *TCF7*) emerge as regulators of the differentially expressed inflammatory genes. Furthermore, cannabis altered the communication between classical monocytes and lymphocytes. These findings indicate that cannabis-induced immunomodulatory effects are profound, dynamic and complex among cell types and that transcriptional changes are regulated at least in part by epigenetic mechanisms.
