## Supplementary Table 1 for "A single-nucleus multiome analysis of transcriptome and chromatin accessibility reveals cell-type-specific immune modulation for chronic cannabis use among people with HIV infection"

### Sheet: Sheet1
Supplementary Table 1. Demographic and clinical characteristics of participants
Variable	Cannabis user	Non-cannabis user
	(N=10, 45.45%)	(N=12, 54.55%)
Age (mean±SD)	48.5±6.38	48.08±6.93
Gender
Female	10 (100%)	12 (100%)
Ancestry
African American	10 (100%)	12 (100%)
HIV status
Positive	10 (100%)	12 (100%)
Cocaine use status
User	8 (80%)	5 (41.67%)
Non-user	2 (20%)	7 (58.33%)
