## Supplementary Table 3 for "A single-nucleus multiome analysis of transcriptome and chromatin accessibility reveals cell-type-specific immune modulation for chronic cannabis use among people with HIV infection"

### Sheet: Sheet1
Supplementary Table 3. Inflammatory differentially expressed genes across major cell types
Inflammation gene	CD4+ T cells_FDR	CD4+ T cells_log2FC	CD8+ T cells_FDR	CD8+ T cells_log2FC	B cells_FDR	B cells_log2FC	NK cells_FDR	NK cells_log2FC	Classical monocytes_FDR	Classical monocytes_log2FC	Non-classical monocytes_FDR	Non-classical monocytes_log2FC	cDCs_FDR	cDCs_log2FC
IL1B									3.03931e-12	0.530741
IL32	1.27401e-06	0.154504	4.2451e-46	0.266166
IL3RA									0.0150055	0.260301
IL6ST			8.26478e-11	-0.304682
IL7R	8.44801e-12	-0.330554	1.79432e-38	-0.595136
TNFAIP2									0.017053	0.242558
TNFRSF10B									0.0205868	0.339803
TNFAIP8	3.10136e-32	-0.541952	2.80271e-61	-0.711474	3.08835e-11	-0.859874	0.00875588	-0.47233
TNFAIP3			5.23848e-11	-0.189141
TNFRSF1B							0.0016495	-0.17175	0.0163944	0.193196
IFNGR1									0.00664128	0.399748
IFNG-AS1			1.93253e-106	-1.32962	0.0357712	-0.644372
TGFB1							0.00917327	0.205187
TGFBR2	1.23505e-07	-0.201752	6.04331e-25	-0.330317	2.23096e-11	-0.714882
TGFBR3	1.70742e-27	0.723627	1.47727e-15	0.238683
CXCR4	3.97945e-10	0.224618	8.33086e-12	0.16635			0.00576413	0.314402
CCL3L1									0.00092373	0.755785
CCL5			6.88551e-186	0.571125			9.74045e-08	0.364816					0.00480205	3.02403
CXCL8									2.73072e-08	0.599897
NFKB1	5.63816e-33	0.499906	0.00100391	0.18466	1.44577e-24	0.833561	0.000188083	0.68069	1.46079e-14	0.680262	0.00133272	0.564181
NFKBIA	5.29011e-64	0.86522	2.22408e-23	0.360178	1.96308e-11	0.652508	0.000188083	0.425821	1.45254e-30	0.747888	2.8655e-11	0.817253
NFKBID					4.74607e-18	1.03684			1.04082e-08	0.959873
REL	3.92378e-09	0.407497	5.03164e-09	0.303553	3.42563e-12	0.598226	0.00161965	0.503823	1.14532e-15	0.735279	5.50264e-10	0.628752
FOS			9.29248e-32	-0.370583	4.4284e-17	-0.581647			0.00437878	0.166434
JUNB	2.29771e-58	0.499593	6.07501e-29	0.30725	1.72584e-08	-0.255199	0.000431718	0.533992	0.00387835	0.377938	0.000550067	0.572446
NLRP3									6.9898e-13	0.478257
CSF2RA									1.45506e-06	0.474203
STAT4							0.00098307	-0.193517
JAK1	0.00596573	0.163972	0.0140634	0.156722
FOSL2									6.14797e-08	0.626037	0.00289896	0.683944
JUN	9.40925e-11	0.319614					0.0298302	0.533382	0.00429179	0.504156
RELT									1.1075e-07	0.702373	0.0332401	0.508976
NR3C1	7.87896e-08	0.289208							0.0083297	-0.318515
DUSP1			0.0155561	-0.197632	8.90673e-06	-0.313001			0.0115881	0.245564	3.71702e-05	0.470569
ANXA1			3.33073e-18	-0.537174					0.0182477	-0.381536			0.0115069	-1.26153
PTGS2									0.00341108	0.463514
Note:
Red: upregulated gene
Green: downregulated gene
Color intensity reflecting the magnitude of the absolute log2 fold change (log2FC)
FDR: false discovery rate.
